# Drowning in a sandy ocean: Epiarenic growth of *Tillandsia* in the hyperarid Atacama Desert

**DOI:** 10.64898/2026.02.23.707457

**Authors:** Robin Schweikert, Ron Eric Stein, Neil Bogs, Olaf Bubenzer, Camilo del Río, Dörte Harpke, Simon Matthias May, Alexander Siegmund, Alexandra Stoll, Dietmar Quandt, Marcus A. Koch

**Author notes:** Correspondence to:* Marcus A. Koch. contributed equal to the work (Robin Schweikert, Ron Eric Stein).

## Abstract

The Atacama Desert hosts a unique ecosystem formed by the sand-dwelling *Tillandsia landbeckii*, which extends over hundreds of square kilometers. This vegetation relies primarily on fog as its main water source; however, aeolian sand also plays a crucial role in the long-term persistence of both the species and the overall plant community. The terrain is sloped and exposed to the prevailing wind direction. *Tillandsia* forms regular banding patterns oriented orthogonally to these landscape features. In this study, we aim to elucidate the abiotic–biotic interactions between sand properties and vegetation characteristics through a comparative approach. Three populations - Caldera, Oyarbide and Arica -, each spanning several square kilometers in the southern, central, and northern regions of the Chilean Atacama Desert, were selected to compare wind regimes, terrain structure, sand and substrate properties, and vegetation structure in order to identify common principles that maintain vegetation integrity. Data were collected from six climate stations, 1,246 substrate samples, population genomic data from 718 individuals, as well as satellite imagery and digital terrain models. Our findings demonstrate that regional wind systems transport sand from distant source areas, while near the ground, *Tillandsia* vegetation reduces wind velocity and traps sand, leading to the formation of moderately sorted sandy substrates that are similar across all three populations. Sites lacking or containing dead *Tillandsia* individuals often differ significantly in substrate characteristics. Genetic analyses indicate that *Tillandsia* populations exhibit strong spatial structure albeit recruiting high genetic diversity and an excess of heterozygosity, reflecting adaptation to the dynamic environmental conditions. We conclude that sand represents an essential component of this ecosystem, while *Tillandsia*, as the dominant biotic factor, actively shapes and maintains this distinctive desert environment.

**Graphical abstract:** 

Generated based on own drawings and iterative improvements using ChatGPT while providing own peer-reviewed research contributions as input and baseline information (MAK).

**Short summary:** We exemplify unimodal regional wind systems facilitating sand transport toward *Tillandsiales. Tillandsiales* show a low-energy wind system allowing sand accumulation of predominant grain sizes available at each site. Thereby *Tillandsia landbeckii* modifies and maintains its own microenvironment. Genomic data reveal high clonality and excess of heterozygosity promoting fitness in a hyperarid environment, and abiotic factors drive the selection of diverse and adaptive *Tillandsia* phenotypes.
