## Supplementary File 5 for "Drowning in a sandy ocean: Epiarenic growth of *Tillandsia* in the hyperarid Atacama Desert"

### Sheet: Correlation_Matrix
Spearman correlation with Holm-corrected p-values (p > 0.05 ns; p < 0.05 *; p < 0.01 **; p < 0.001 ***; p < 0.0001 ****)
variable	X	Y	elevation	aspect	grainsize_mean	sortingidx	clay	sand	silt	field
X	1.000 (****)	-0.669 (****)	0.726 (****)	-0.150 (*)	-0.241 (****)	0.530 (****)	0.121 (ns)	-0.152 (ns)	0.154 (ns)	Arica
Y	-0.669 (****)	1.000 (****)	-0.095 (ns)	0.527 (****)	0.334 (****)	-0.313 (****)	-0.139 (ns)	0.222 (***)	-0.240 (****)	Arica
elevation	0.726 (****)	-0.095 (ns)	1.000 (****)	0.295 (****)	-0.081 (ns)	0.453 (****)	0.041 (ns)	-0.024 (ns)	0.014 (ns)	Arica
aspect	-0.150 (*)	0.527 (****)	0.295 (****)	1.000 (****)	0.140 (ns)	-0.058 (ns)	-0.063 (ns)	0.133 (ns)	-0.147 (ns)	Arica
grainsize_mean	-0.241 (****)	0.334 (****)	-0.081 (ns)	0.140 (ns)	1.000 (****)	-0.714 (****)	-0.842 (****)	0.946 (****)	-0.945 (****)	Arica
sortingidx	0.530 (****)	-0.313 (****)	0.453 (****)	-0.058 (ns)	-0.714 (****)	1.000 (****)	0.695 (****)	-0.726 (****)	0.712 (****)	Arica
clay	0.121 (ns)	-0.139 (ns)	0.041 (ns)	-0.063 (ns)	-0.842 (****)	0.695 (****)	1.000 (****)	-0.912 (****)	0.881 (****)	Arica
sand	-0.152 (ns)	0.222 (***)	-0.024 (ns)	0.133 (ns)	0.946 (****)	-0.726 (****)	-0.912 (****)	1.000 (****)	-0.996 (****)	Arica
silt	0.154 (ns)	-0.240 (****)	0.014 (ns)	-0.147 (ns)	-0.945 (****)	0.712 (****)	0.881 (****)	-0.996 (****)	1.000 (****)	Arica
X	1.000 (****)	-0.377 (****)	0.204 (**)	-0.206 (**)	-0.223 (***)	0.173 (*)	0.210 (**)	-0.182 (*)	0.178 (*)	Oyarbide
Y	-0.377 (****)	1.000 (****)	0.407 (****)	-0.200 (**)	-0.014 (ns)	0.074 (ns)	0.114 (ns)	-0.034 (ns)	0.029 (ns)	Oyarbide
elevation	0.204 (**)	0.407 (****)	1.000 (****)	-0.009 (ns)	-0.083 (ns)	0.112 (ns)	0.202 (**)	-0.081 (ns)	0.070 (ns)	Oyarbide
aspect	-0.206 (**)	-0.200 (**)	-0.009 (ns)	1.000 (****)	0.192 (**)	-0.206 (**)	-0.219 (**)	0.201 (**)	-0.197 (**)	Oyarbide
grainsize_mean	-0.223 (***)	-0.014 (ns)	-0.083 (ns)	0.192 (**)	1.000 (****)	-0.930 (****)	-0.897 (****)	0.968 (****)	-0.968 (****)	Oyarbide
sortingidx	0.173 (*)	0.074 (ns)	0.112 (ns)	-0.206 (**)	-0.930 (****)	1.000 (****)	0.957 (****)	-0.979 (****)	0.973 (****)	Oyarbide
clay	0.210 (**)	0.114 (ns)	0.202 (**)	-0.219 (**)	-0.897 (****)	0.957 (****)	1.000 (****)	-0.930 (****)	0.916 (****)	Oyarbide
sand	-0.182 (*)	-0.034 (ns)	-0.081 (ns)	0.201 (**)	0.968 (****)	-0.979 (****)	-0.930 (****)	1.000 (****)	-0.999 (****)	Oyarbide
silt	0.178 (*)	0.029 (ns)	0.070 (ns)	-0.197 (**)	-0.968 (****)	0.973 (****)	0.916 (****)	-0.999 (****)	1.000 (****)	Oyarbide
X	1.000 (****)	-0.453 (****)	0.830 (****)	0.268 (****)	-0.476 (****)	-0.267 (****)	-0.096 (ns)	0.035 (ns)	0.016 (ns)	Caldera
Y	-0.453 (****)	1.000 (****)	0.077 (ns)	0.002 (ns)	0.109 (ns)	0.022 (ns)	-0.017 (ns)	0.085 (ns)	-0.085 (ns)	Caldera
elevation	0.830 (****)	0.077 (ns)	1.000 (****)	0.302 (****)	-0.463 (****)	-0.281 (****)	-0.104 (ns)	0.088 (ns)	-0.033 (ns)	Caldera
aspect	0.268 (****)	0.002 (ns)	0.302 (****)	1.000 (****)	-0.129 (ns)	-0.247 (****)	-0.079 (ns)	0.124 (ns)	-0.099 (ns)	Caldera
grainsize_mean	-0.476 (****)	0.109 (ns)	-0.463 (****)	-0.129 (ns)	1.000 (****)	0.084 (ns)	-0.433 (****)	0.393 (****)	-0.426 (****)	Caldera
sortingidx	-0.267 (****)	0.022 (ns)	-0.281 (****)	-0.247 (****)	0.084 (ns)	1.000 (****)	0.339 (****)	-0.581 (****)	0.629 (****)	Caldera
clay	-0.096 (ns)	-0.017 (ns)	-0.104 (ns)	-0.079 (ns)	-0.433 (****)	0.339 (****)	1.000 (****)	-0.796 (****)	0.768 (****)	Caldera
sand	0.035 (ns)	0.085 (ns)	0.088 (ns)	0.124 (ns)	0.393 (****)	-0.581 (****)	-0.796 (****)	1.000 (****)	-0.955 (****)	Caldera
silt	0.016 (ns)	-0.085 (ns)	-0.033 (ns)	-0.099 (ns)	-0.426 (****)	0.629 (****)	0.768 (****)	-0.955 (****)	1.000 (****)	Caldera
X	1.000 (****)	0.543 (****)	0.884 (****)	-0.256 (****)	-0.718 (****)	0.457 (****)	0.729 (****)	-0.731 (****)	0.740 (****)	AllData
Y	0.543 (****)	1.000 (****)	0.542 (****)	-0.087 (**)	-0.381 (****)	0.292 (****)	0.714 (****)	-0.683 (****)	0.682 (****)	AllData
elevation	0.884 (****)	0.542 (****)	1.000 (****)	-0.199 (****)	-0.763 (****)	0.382 (****)	0.703 (****)	-0.702 (****)	0.710 (****)	AllData
aspect	-0.256 (****)	-0.087 (**)	-0.199 (****)	1.000 (****)	0.252 (****)	-0.207 (****)	-0.231 (****)	0.260 (****)	-0.259 (****)	AllData
grainsize_mean	-0.718 (****)	-0.381 (****)	-0.763 (****)	0.252 (****)	1.000 (****)	-0.551 (****)	-0.802 (****)	0.821 (****)	-0.830 (****)	AllData
sortingidx	0.457 (****)	0.292 (****)	0.382 (****)	-0.207 (****)	-0.551 (****)	1.000 (****)	0.640 (****)	-0.682 (****)	0.687 (****)	AllData
clay	0.729 (****)	0.714 (****)	0.703 (****)	-0.231 (****)	-0.802 (****)	0.640 (****)	1.000 (****)	-0.959 (****)	0.957 (****)	AllData
sand	-0.731 (****)	-0.683 (****)	-0.702 (****)	0.260 (****)	0.821 (****)	-0.682 (****)	-0.959 (****)	1.000 (****)	-0.991 (****)	AllData
silt	0.740 (****)	0.682 (****)	0.710 (****)	-0.259 (****)	-0.830 (****)	0.687 (****)	0.957 (****)	-0.991 (****)	1.000 (****)	AllData
